# H3K4me3 exhibits length-dependent deposition patterns at transcription initiation regions in *Trypanosoma cruzi* and correlates with transcriptional activity

**DOI:** 10.64898/2026.06.26.734760

**Authors:** María del Rosario López, Iván Federico Berco Gitman, Alejo Facundo Prego, Rosario Lavignolle-Heguy, Romina Trinidad Zambrano Siri, Santiago Carena, Rafael Arguello, Salomé Catalina Vílchez Larrea, Guillermo Daniel Alonso, Josefina Ocampo

## Abstract

In trypanosmatids genes, transcribed by RNA polymerase II do not have canonical promoters and are organized into directional gene clusters that mature into monocistronic transcripts by a co-transcriptional process known as trans-splicing. Even though gene expression is regulated mainly post-transcriptionally, it is currently understood that chromatin and epigenetics are also involved in this regulation. In eukaryotes, specific signals are normally required for the occurrence of an appropriate transcription initiation. Among them, trimethylation of histone H3 in lysine 4 is the most conserved signal normally detected at transcription start sites of actively transcribed genes. Unlike many model organisms, trypanosomes do not have defined promoters. Instead, transcription initiates in a bidirectional manner from dispersed regions coincident with divergent strand switch regions located between directional gene clusters **(DGCs)**. In *T. cruzi*, H3K4me3 was observed at the origins of transcription coincident with divergent strand switch regions **(dSSRs)** in epimastigotes, but it has not been mapped throughout the whole genome at base-pair resolution or in other life stages so far.

Here, we set up the CUT&RUN technique for *T. cruzi* epimastigotes and trypomastigotes. Consistent with a predominant post-transcriptional regulation along the life cycle, we did not find significant differences between life stages. We corroborated that H3K4me3 is enriched at dSSR adjacent to actively expressed DGCs. Moreover, we noticed that this histone mark exhibits different patterns that correlate with the genomic span of the transcription initiation regions and with transcriptional activity. Furthermore, we unveiled that the most actively transcribed DGCs are associated with shorter dSSRs and are located within the core compartment of the genome displaying a more accessible chromatin.
