## Supplementary material for "H3K4me3 exhibits length-dependent deposition patterns at transcription initiation regions in *Trypanosoma cruzi* and correlates with transcriptional activity": S3_Table

chr,start,end,strand,compartment
TcDm28c_01,22170,22171,-,core
TcDm28c_01,27604,27605,+,core
TcDm28c_01,188552,188553,-,core
TcDm28c_01,189765,189766,+,core
TcDm28c_01,1058494,1058495,-,core
TcDm28c_01,1059102,1059103,+,core
TcDm28c_01,1458928,1458929,-,core
TcDm28c_01,1459413,1459414,+,core
TcDm28c_02,179888,179889,-,core
TcDm28c_02,181369,181370,+,core
TcDm28c_02,186382,186383,-,core
TcDm28c_02,187764,187765,+,core
TcDm28c_02,668759,668760,-,core
TcDm28c_02,669268,669269,+,core
TcDm28c_02,968714,968715,-,core
TcDm28c_02,972288,972289,+,core
TcDm28c_02,1121028,1121029,-,core
TcDm28c_02,1121399,1121400,+,core
TcDm28c_02,1494950,1494951,-,core
TcDm28c_02,1497542,1497543,+,core
TcDm28c_02,1988910,1988911,-,core
TcDm28c_02,1990181,1990182,+,core
TcDm28c_03,39336,39337,-,core
TcDm28c_03,40097,40098,+,core
TcDm28c_03,194347,194348,-,core
TcDm28c_03,194871,194872,+,core
TcDm28c_03,1487863,1487864,-,core
TcDm28c_03,1488605,1488606,+,core
TcDm28c_04,129985,129986,-,core
TcDm28c_04,130372,130373,+,core
TcDm28c_04,1094812,1094813,-,core
TcDm28c_04,1098391,1098392,+,core
TcDm28c_05,422131,422132,-,core
TcDm28c_05,425301,425302,+,core
TcDm28c_05,747457,747458,-,core
TcDm28c_05,748084,748085,+,core
TcDm28c_05,908378,908379,-,core
TcDm28c_05,910867,910868,+,core
TcDm28c_05,1551385,1551386,-,core
TcDm28c_05,1552281,1552282,+,core
TcDm28c_06,218360,218361,-,core
TcDm28c_06,218682,218683,+,core
TcDm28c_06,1340402,1340403,-,core
TcDm28c_06,1342710,1342711,+,core
TcDm28c_07,38129,38130,-,core
TcDm28c_07,40376,40377,+,core
TcDm28c_07,556022,556023,-,core
TcDm28c_07,557842,557843,+,core
TcDm28c_08,324571,324572,-,core
TcDm28c_08,324911,324912,+,core
TcDm28c_08,571964,571965,-,core
TcDm28c_08,573188,573189,+,core
TcDm28c_08,576827,576828,-,core
TcDm28c_08,577954,577955,+,core
TcDm28c_08,731597,731598,-,core
TcDm28c_08,733931,733932,+,core
TcDm28c_08,832894,832895,-,core
TcDm28c_08,834701,834702,+,core
TcDm28c_08,1356552,1356553,-,core
TcDm28c_08,1360138,1360139,+,core
TcDm28c_09,74648,74649,-,core
TcDm28c_09,76887,76888,+,core
TcDm28c_09,468653,468654,-,core
TcDm28c_09,468990,468991,+,core
TcDm28c_09,563989,563990,-,core
TcDm28c_09,566796,566797,+,core
TcDm28c_09,950658,950659,-,core
TcDm28c_09,952063,952064,+,core
TcDm28c_09,1302596,1302597,-,core
TcDm28c_09,1303546,1303547,+,core
TcDm28c_09,1316323,1316324,-,core
TcDm28c_09,1317712,1317713,+,core
TcDm28c_10,42124,42125,-,core
TcDm28c_10,45397,45398,+,core
TcDm28c_10,268887,268888,-,core
TcDm28c_10,270170,270171,+,core
TcDm28c_10,1143844,1143845,-,core
TcDm28c_10,1151597,1151598,+,core
TcDm28c_11,407150,407151,-,core
TcDm28c_11,407568,407569,+,core
TcDm28c_11,665600,665601,-,core
TcDm28c_11,666434,666435,+,core
TcDm28c_11,1207891,1207892,-,core
TcDm28c_11,1208121,1208122,+,core
TcDm28c_12,800964,800965,-,core
TcDm28c_12,803697,803698,+,core
TcDm28c_12,853613,853614,-,core
TcDm28c_12,853991,853992,+,core
TcDm28c_13,343747,343748,-,core
TcDm28c_13,344425,344426,+,core
TcDm28c_13,476281,476282,-,core
TcDm28c_13,477529,477530,+,core
TcDm28c_13,1145716,1145717,-,core
TcDm28c_13,1147142,1147143,+,core
TcDm28c_14,63612,63613,-,core
TcDm28c_14,66022,66023,+,core
TcDm28c_14,1011690,1011691,-,core
TcDm28c_14,1017033,1017034,+,core
TcDm28c_15,569290,569291,-,core
TcDm28c_15,570048,570049,+,core
TcDm28c_15,817017,817018,-,core
TcDm28c_15,818272,818273,+,core
TcDm28c_15,1048235,1048236,-,core
TcDm28c_15,1048431,1048432,+,core
TcDm28c_16,41651,41652,-,core
TcDm28c_16,43310,43311,+,core
TcDm28c_16,1025626,1025627,-,core
TcDm28c_16,1026523,1026524,+,core
TcDm28c_17,64986,64987,-,core
TcDm28c_17,66295,66296,+,core
TcDm28c_17,298933,298934,-,core
TcDm28c_17,300055,300056,+,core
TcDm28c_17,582079,582080,-,core
TcDm28c_17,586571,586572,+,core
TcDm28c_18,95338,95339,-,core
TcDm28c_18,95421,95422,+,core
TcDm28c_18,197569,197570,-,core
TcDm28c_18,198906,198907,+,core
TcDm28c_18,271768,271769,-,core
TcDm28c_18,280804,280805,+,core
TcDm28c_18,530815,530816,-,core
TcDm28c_18,532980,532981,+,core
TcDm28c_18,825914,825915,-,core
TcDm28c_18,826478,826479,+,core
TcDm28c_19,115412,115413,-,core
TcDm28c_19,116154,116155,+,core
TcDm28c_19,728000,728001,-,core
TcDm28c_19,730117,730118,+,core
TcDm28c_19,734298,734299,-,core
TcDm28c_19,736106,736107,+,core
TcDm28c_19,738373,738374,-,core
TcDm28c_19,740659,740660,+,core
TcDm28c_20,85473,85474,-,core
TcDm28c_20,87508,87509,+,core
TcDm28c_20,519995,519996,-,core
TcDm28c_20,520567,520568,+,core
TcDm28c_20,812164,812165,-,core
TcDm28c_20,813793,813794,+,core
TcDm28c_21,111962,111963,-,core
TcDm28c_21,115789,115790,+,core
TcDm28c_21,432704,432705,-,core
TcDm28c_21,433480,433481,+,core
TcDm28c_21,808862,808863,-,core
TcDm28c_21,809587,809588,+,core
TcDm28c_22,290383,290384,-,core
TcDm28c_22,293592,293593,+,core
TcDm28c_22,759904,759905,-,core
TcDm28c_22,761024,761025,+,core
TcDm28c_24,169733,169734,-,core
TcDm28c_24,170873,170874,+,core
TcDm28c_25,368313,368314,-,core
TcDm28c_25,369070,369071,+,core
TcDm28c_25,620236,620237,-,core
TcDm28c_25,621980,621981,+,core
TcDm28c_25,628636,628637,-,core
TcDm28c_25,630122,630123,+,core
TcDm28c_26,107394,107395,-,core
TcDm28c_26,107865,107866,+,core
TcDm28c_27,268667,268668,-,core
TcDm28c_27,269169,269170,+,core
TcDm28c_27,482779,482780,-,core
TcDm28c_27,483237,483238,+,core
TcDm28c_28,346630,346631,-,core
TcDm28c_28,347057,347058,+,core
TcDm28c_28,386410,386411,-,core
TcDm28c_28,388974,388975,+,core
TcDm28c_28,593516,593517,-,core
TcDm28c_28,596687,596688,+,core
TcDm28c_29,83971,83972,-,core
TcDm28c_29,87508,87509,+,core
TcDm28c_29,294530,294531,-,core
TcDm28c_29,295915,295916,+,core
TcDm28c_29,503252,503253,-,core
TcDm28c_29,507488,507489,+,core
TcDm28c_30,326385,326386,-,core
TcDm28c_30,326888,326889,+,core
TcDm28c_31,413642,413643,-,core
TcDm28c_31,414189,414190,+,core
TcDm28c_32,442224,442225,-,core
TcDm28c_32,442660,442661,+,core
TcDm28c_01,1673414,1673415,-,disruptive
TcDm28c_01,1678692,1678693,+,disruptive
TcDm28c_01,1982599,1982600,-,disruptive
TcDm28c_01,1989528,1989529,+,disruptive
TcDm28c_01,2291632,2291633,-,disruptive
TcDm28c_01,2293065,2293066,+,disruptive
TcDm28c_01,2307293,2307294,-,disruptive
TcDm28c_01,2309847,2309848,+,disruptive
TcDm28c_02,938103,938104,-,disruptive
TcDm28c_02,940911,940912,+,disruptive
TcDm28c_03,529130,529131,-,disruptive
TcDm28c_03,533350,533351,+,disruptive
TcDm28c_03,611763,611764,-,disruptive
TcDm28c_03,616819,616820,+,disruptive
TcDm28c_03,752662,752663,-,disruptive
TcDm28c_03,754974,754975,+,disruptive
TcDm28c_03,771684,771685,-,disruptive
TcDm28c_03,776652,776653,+,disruptive
TcDm28c_03,825931,825932,-,disruptive
TcDm28c_03,828494,828495,+,disruptive
TcDm28c_03,950098,950099,-,disruptive
TcDm28c_03,955737,955738,+,disruptive
TcDm28c_03,1106108,1106109,-,disruptive
TcDm28c_03,1110317,1110318,+,disruptive
TcDm28c_03,1178842,1178843,-,disruptive
TcDm28c_03,1181161,1181162,+,disruptive
TcDm28c_03,1229465,1229466,-,disruptive
TcDm28c_03,1233642,1233643,+,disruptive
TcDm28c_04,432696,432697,-,disruptive
TcDm28c_04,435525,435526,+,disruptive
TcDm28c_04,448506,448507,-,disruptive
TcDm28c_04,451212,451213,+,disruptive
TcDm28c_04,491646,491647,-,disruptive
TcDm28c_04,496933,496934,+,disruptive
TcDm28c_04,537821,537822,-,disruptive
TcDm28c_04,539761,539762,+,disruptive
TcDm28c_04,607136,607137,-,disruptive
TcDm28c_04,611324,611325,+,disruptive
TcDm28c_04,746597,746598,-,disruptive
TcDm28c_04,751854,751855,+,disruptive
TcDm28c_04,891700,891701,-,disruptive
TcDm28c_04,897130,897131,+,disruptive
TcDm28c_04,927234,927235,-,disruptive
TcDm28c_04,927767,927768,+,disruptive
TcDm28c_04,990995,990996,-,disruptive
TcDm28c_04,996317,996318,+,disruptive
TcDm28c_04,1031100,1031101,-,disruptive
TcDm28c_04,1032378,1032379,+,disruptive
TcDm28c_04,1283572,1283573,-,disruptive
TcDm28c_04,1286427,1286428,+,disruptive
TcDm28c_04,1290373,1290374,-,disruptive
TcDm28c_04,1293362,1293363,+,disruptive
TcDm28c_04,1297680,1297681,-,disruptive
TcDm28c_04,1300669,1300670,+,disruptive
TcDm28c_04,1341111,1341112,-,disruptive
TcDm28c_04,1343958,1343959,+,disruptive
TcDm28c_04,1413964,1413965,-,disruptive
TcDm28c_04,1416818,1416819,+,disruptive
TcDm28c_04,1435625,1435626,-,disruptive
TcDm28c_04,1437569,1437570,+,disruptive
TcDm28c_04,1438811,1438812,-,disruptive
TcDm28c_04,1441170,1441171,+,disruptive
TcDm28c_04,1627956,1627957,-,disruptive
TcDm28c_04,1628403,1628404,+,disruptive
TcDm28c_05,80477,80478,-,disruptive
TcDm28c_05,81443,81444,+,disruptive
TcDm28c_05,624865,624866,-,disruptive
TcDm28c_05,625240,625241,+,disruptive
TcDm28c_05,1133456,1133457,-,disruptive
TcDm28c_05,1138895,1138896,+,disruptive
TcDm28c_05,1241616,1241617,-,disruptive
TcDm28c_05,1246129,1246130,+,disruptive
TcDm28c_05,1296779,1296780,-,disruptive
TcDm28c_05,1301158,1301159,+,disruptive
TcDm28c_05,1332935,1332936,-,disruptive
TcDm28c_05,1337317,1337318,+,disruptive
TcDm28c_06,425178,425179,-,disruptive
TcDm28c_06,426527,426528,+,disruptive
TcDm28c_06,490235,490236,-,disruptive
TcDm28c_06,490639,490640,+,disruptive
TcDm28c_06,582580,582581,-,disruptive
TcDm28c_06,583744,583745,+,disruptive
TcDm28c_06,658222,658223,-,disruptive
TcDm28c_06,661681,661682,+,disruptive
TcDm28c_06,822514,822515,-,disruptive
TcDm28c_06,824808,824809,+,disruptive
TcDm28c_06,892958,892959,-,disruptive
TcDm28c_06,895279,895280,+,disruptive
TcDm28c_06,1104849,1104850,-,disruptive
TcDm28c_06,1107256,1107257,+,disruptive
TcDm28c_06,1119942,1119943,-,disruptive
TcDm28c_06,1123410,1123411,+,disruptive
TcDm28c_06,1157792,1157793,-,disruptive
TcDm28c_06,1160117,1160118,+,disruptive
TcDm28c_06,1177665,1177666,-,disruptive
TcDm28c_06,1179987,1179988,+,disruptive
TcDm28c_07,796251,796252,-,disruptive
TcDm28c_07,797772,797773,+,disruptive
TcDm28c_07,883865,883866,-,disruptive
TcDm28c_07,888846,888847,+,disruptive
TcDm28c_07,944516,944517,-,disruptive
TcDm28c_07,946087,946088,+,disruptive
TcDm28c_07,957862,957863,-,disruptive
TcDm28c_07,962844,962845,+,disruptive
TcDm28c_07,1005534,1005535,-,disruptive
TcDm28c_07,1008221,1008222,+,disruptive
TcDm28c_07,1084305,1084306,-,disruptive
TcDm28c_07,1087037,1087038,+,disruptive
TcDm28c_07,1196552,1196553,-,disruptive
TcDm28c_07,1201718,1201719,+,disruptive
TcDm28c_07,1207730,1207731,-,disruptive
TcDm28c_07,1210444,1210445,+,disruptive
TcDm28c_07,1250482,1250483,-,disruptive
TcDm28c_07,1253994,1253995,+,disruptive
TcDm28c_09,495040,495041,-,disruptive
TcDm28c_09,495377,495378,+,disruptive
TcDm28c_09,504282,504283,-,disruptive
TcDm28c_09,504619,504620,+,disruptive
TcDm28c_09,513522,513523,-,disruptive
TcDm28c_09,513859,513860,+,disruptive
TcDm28c_09,574851,574852,-,disruptive
TcDm28c_09,577221,577222,+,disruptive
TcDm28c_09,585276,585277,-,disruptive
TcDm28c_09,587646,587647,+,disruptive
TcDm28c_09,712674,712675,-,disruptive
TcDm28c_09,713310,713311,+,disruptive
TcDm28c_09,1007397,1007398,-,disruptive
TcDm28c_09,1011090,1011091,+,disruptive
TcDm28c_10,647665,647666,-,disruptive
TcDm28c_10,651428,651429,+,disruptive
TcDm28c_10,1318675,1318676,-,disruptive
TcDm28c_10,1319713,1319714,+,disruptive
TcDm28c_10,1339561,1339562,-,disruptive
TcDm28c_10,1340826,1340827,+,disruptive
TcDm28c_11,337974,337975,-,disruptive
TcDm28c_11,340126,340127,+,disruptive
TcDm28c_11,344669,344670,-,disruptive
TcDm28c_11,346821,346822,+,disruptive
TcDm28c_11,1105408,1105409,-,disruptive
TcDm28c_11,1107191,1107192,+,disruptive
TcDm28c_11,1155890,1155891,-,disruptive
TcDm28c_11,1157377,1157378,+,disruptive
TcDm28c_12,63864,63865,-,disruptive
TcDm28c_12,66426,66427,+,disruptive
TcDm28c_12,94658,94659,-,disruptive
TcDm28c_12,94818,94819,+,disruptive
TcDm28c_12,96359,96360,-,disruptive
TcDm28c_12,97009,97010,+,disruptive
TcDm28c_12,196229,196230,-,disruptive
TcDm28c_12,198172,198173,+,disruptive
TcDm28c_13,830821,830822,-,disruptive
TcDm28c_13,831871,831872,+,disruptive
TcDm28c_13,844684,844685,-,disruptive
TcDm28c_13,846777,846778,+,disruptive
TcDm28c_14,143110,143111,-,disruptive
TcDm28c_14,176201,176202,+,disruptive
TcDm28c_14,230372,230373,-,disruptive
TcDm28c_14,231068,231069,+,disruptive
TcDm28c_14,301292,301293,-,disruptive
TcDm28c_14,306457,306458,+,disruptive
TcDm28c_14,339388,339389,-,disruptive
TcDm28c_14,339825,339826,+,disruptive
TcDm28c_14,364538,364539,-,disruptive
TcDm28c_14,369828,369829,+,disruptive
TcDm28c_14,613051,613052,-,disruptive
TcDm28c_14,616060,616061,+,disruptive
TcDm28c_14,624067,624068,-,disruptive
TcDm28c_14,625031,625032,+,disruptive
TcDm28c_14,665802,665803,-,disruptive
TcDm28c_14,666622,666623,+,disruptive
TcDm28c_14,674688,674689,-,disruptive
TcDm28c_14,675735,675736,+,disruptive
TcDm28c_14,711805,711806,-,disruptive
TcDm28c_14,712770,712771,+,disruptive
TcDm28c_14,721770,721771,-,disruptive
TcDm28c_14,723882,723883,+,disruptive
TcDm28c_15,71252,71253,-,disruptive
TcDm28c_15,75835,75836,+,disruptive
TcDm28c_16,480657,480658,-,disruptive
TcDm28c_16,486339,486340,+,disruptive
TcDm28c_16,721195,721196,-,disruptive
TcDm28c_16,722456,722457,+,disruptive
TcDm28c_16,866338,866339,-,disruptive
TcDm28c_16,868924,868925,+,disruptive
TcDm28c_16,894109,894110,-,disruptive
TcDm28c_16,894159,894160,+,disruptive
TcDm28c_16,904284,904285,-,disruptive
TcDm28c_16,909222,909223,+,disruptive
TcDm28c_17,961885,961886,-,disruptive
TcDm28c_17,965619,965620,+,disruptive
TcDm28c_20,243929,243930,-,disruptive
TcDm28c_20,244359,244360,+,disruptive
TcDm28c_20,556724,556725,-,disruptive
TcDm28c_20,560517,560518,+,disruptive
TcDm28c_20,585165,585166,-,disruptive
TcDm28c_20,588458,588459,+,disruptive
TcDm28c_20,589413,589414,-,disruptive
TcDm28c_20,589519,589520,+,disruptive
TcDm28c_21,443329,443330,-,disruptive
TcDm28c_21,445143,445144,+,disruptive
TcDm28c_21,832210,832211,-,disruptive
TcDm28c_21,833869,833870,+,disruptive
TcDm28c_22,536028,536029,-,disruptive
TcDm28c_22,537306,537307,+,disruptive
TcDm28c_22,694469,694470,-,disruptive
TcDm28c_22,699245,699246,+,disruptive
TcDm28c_23,178996,178997,-,disruptive
TcDm28c_23,182024,182025,+,disruptive
TcDm28c_23,239195,239196,-,disruptive
TcDm28c_23,242217,242218,+,disruptive
TcDm28c_23,314007,314008,-,disruptive
TcDm28c_23,316832,316833,+,disruptive
TcDm28c_23,375656,375657,-,disruptive
TcDm28c_23,378578,378579,+,disruptive
TcDm28c_23,534835,534836,-,disruptive
TcDm28c_23,539724,539725,+,disruptive
TcDm28c_24,210136,210137,-,disruptive
TcDm28c_24,213231,213232,+,disruptive
TcDm28c_24,227223,227224,-,disruptive
TcDm28c_24,227520,227521,+,disruptive
TcDm28c_24,229554,229555,-,disruptive
TcDm28c_24,232421,232422,+,disruptive
TcDm28c_24,248872,248873,-,disruptive
TcDm28c_24,249204,249205,+,disruptive
TcDm28c_24,277625,277626,-,disruptive
TcDm28c_24,280675,280676,+,disruptive
TcDm28c_24,283046,283047,-,disruptive
TcDm28c_24,283343,283344,+,disruptive
TcDm28c_24,286692,286693,-,disruptive
TcDm28c_24,289726,289727,+,disruptive
TcDm28c_26,401914,401915,-,disruptive
TcDm28c_26,403543,403544,+,disruptive
TcDm28c_28,19869,19870,-,disruptive
TcDm28c_28,22485,22486,+,disruptive
TcDm28c_29,36659,36660,-,disruptive
TcDm28c_29,38885,38886,+,disruptive
TcDm28c_29,527701,527702,-,disruptive
TcDm28c_29,529918,529919,+,disruptive
TcDm28c_30,13383,13384,-,disruptive
TcDm28c_30,13615,13616,+,disruptive
TcDm28c_30,314356,314357,-,disruptive
TcDm28c_30,315622,315623,+,disruptive
TcDm28c_31,33220,33221,-,disruptive
TcDm28c_31,38789,38790,+,disruptive
TcDm28c_32,7282,7283,-,disruptive
TcDm28c_32,7748,7749,+,disruptive
TcDm28c_32,14679,14680,-,disruptive
TcDm28c_32,15608,15609,+,disruptive
TcDm28c_32,121042,121043,-,disruptive
TcDm28c_32,122163,122164,+,disruptive
